# Maximizing genetic representation in seed collections from populations of self and cross-pollinated banana wild relatives

**DOI:** 10.1101/2021.05.25.445549

**Authors:** Simon Kallow, Bart Panis, Toan Vu Dang, Tuong Vu Dang, Janet Paofa, Arne Mertens, Rony Swennen, Steven B. Janssens

## Abstract

**Background:** Conservation of plant genetic resources, including the wild relatives of crops, plays an important and well recognised role in addressing some of the key challenges faced by humanity and the planet including ending hunger and biodiversity loss. However, the genetic diversity and representativeness of *ex situ* collections, especially that contained in seed collections, is often unknown. This limits meaningful assessments against conservation targets, impairs targeting of future collecting and limits their use.

We assessed genetic representation of seed collections compared to source populations for three wild relatives of bananas and plantains. Focal species and sampling regions were *Musa acuminata* subsp. *banksii* (Papua New Guinea), *M. balbisiana* (Viet Nam) and *M. maclayi s.l.* (Bougainville, Papua New Guinea). We sequenced 445 samples using suites of 16-20 existing and newly developed taxon-specific polymorphic microsatellite markers. Samples of each species were from five populations in a region; 15 leaf samples and 16 seed samples from one infructescence (‘bunch’) for each population.

**Results:** Allelic richness of seeds compared to populations was 51%, 81% and 93% (*M. acuminata, M. balbisiana* and *M. maclayi* respectively). Seed samples represented all common alleles in populations but omitted some rarer alleles. The number of collections required to achieve the 70% target of the Global Strategy for Plant Conservation was species dependent, relating to mating systems. *Musa acuminata* populations had low heterozygosity and diversity, indicating self-fertilization; many bunches were needed (>15) to represent regional alleles to 70%; over 90% of the alleles from a bunch are included in only two seeds. *Musa maclayi* was characteristically cross-fertilizing; only three bunches were needed to represent regional alleles; within a bunch, 16 seeds represent alleles. *Musa balbisiana,* considered cross-fertilized, had low genetic diversity; seeds of four bunches are needed to represent regional alleles; only two seeds represent alleles in a bunch.

**Conclusions:** We demonstrate empirical measurement of representation of genetic material in seeds collections in *ex situ* conservation towards conservation targets. Species mating systems profoundly affected genetic representation in seed collections and therefore should be a primary consideration to maximize genetic representation. Results are applicable to sampling strategies for other wild species.
