## Supplementary Tables for "Maximizing genetic representation in seed collections from populations of self and cross-pollinated banana wild relatives"

### Sheet: Citation
Maximizing genetic representation in seed collections from popullations of of self and cross-pollinated wild banana species. Simon Kallow et al. Royal Botanic Gardens Kew; Meise Botanic Gardens; KU Leuven. S.Kallow@Kew.org

### Sheet: S1
Table S1. Populations and samples used
collection	species	population	seeds collected
SJP1330	Musa banksii	Vanimo	yes
SJP1331	Musa banksii	Vanimo
SJP1339	Musa banksii	Vanimo
SJP1340	Musa banksii	Vanimo
SJP1351	Musa banksii	Vanimo
SJP1356	Musa banksii	Vanimo
SJP1358	Musa banksii	Vanimo
SJP1360	Musa banksii	Vanimo
SJP1362	Musa banksii	Vanimo
SJP1363	Musa banksii	Vanimo
SJP1364	Musa banksii	Vanimo
SJP1365	Musa banksii	Vanimo
SJP1355	Musa banksii	Vanimo
SJP1357	Musa banksii	Vanimo
SJP1359	Musa banksii	Vanimo
SJP1361	Musa banksii	Vanimo
SJP1474	Musa banksii	Sandaun
SJP1476	Musa banksii	Sandaun
SJP1478	Musa banksii	Sandaun
SJP1482	Musa banksii	Sandaun
SJP1484	Musa banksii	Sandaun
SJP1486	Musa banksii	Sandaun
SJP1488	Musa banksii	Sandaun
SJP1490	Musa banksii	Sandaun	yes
SJP1475	Musa banksii	Sandaun
SJP1477	Musa banksii	Sandaun
SJP1479	Musa banksii	Sandaun
SJP1480	Musa banksii	Sandaun
SJP1481	Musa banksii	Sandaun
SJP1483	Musa banksii	Sandaun
SJP1485	Musa banksii	Sandaun
SJP1487	Musa banksii	Sandaun
SJP1489	Musa banksii	Sandaun
SJP412	Musa banksii	Ramu
SJP414	Musa banksii	Ramu
SJP416	Musa banksii	Ramu	yes
SJP418	Musa banksii	Ramu
SJP420	Musa banksii	Ramu
SJP422	Musa banksii	Ramu
SJP434	Musa banksii	Ramu
SJP436	Musa banksii	Ramu
SJP413	Musa banksii	Ramu
SJP415	Musa banksii	Ramu
SJP417	Musa banksii	Ramu
SJP419	Musa banksii	Ramu
SJP421	Musa banksii	Ramu
SJP423	Musa banksii	Ramu
SJP435	Musa banksii	Ramu
SJP443	Musa banksii	Ramu
SJP504	Musa banksii	Nuru	yes
SJP536	Musa banksii	Nuru
SJP546	Musa banksii	Nuru
SJP548	Musa banksii	Nuru
SJP553	Musa banksii	Nuru
SJP555	Musa banksii	Nuru
SJP557	Musa banksii	Nuru
SJP559	Musa banksii	Nuru
SJP637	Musa banksii	Nuru
SJP638	Musa banksii	Nuru
SJP547	Musa banksii	Nuru
SJP549	Musa banksii	Nuru
SJP554	Musa banksii	Nuru
SJP556	Musa banksii	Nuru
SJP558	Musa banksii	Nuru
SJP795	Musa banksii	Shungol
SJP804	Musa banksii	Shungol
SJP808	Musa banksii	Shungol
SJP1172	Musa banksii	Shungol	yes
SJP1184	Musa banksii	Shungol
SJP796	Musa banksii	Shungol
SJP797	Musa banksii	Shungol
SJP798	Musa banksii	Shungol
SJP799	Musa banksii	Shungol
SJP800	Musa banksii	Shungol
SJP801	Musa banksii	Shungol
SJP802	Musa banksii	Shungol
SJP803	Musa banksii	Shungol
SJP1173	Musa banksii	Shungol
SJP1174	Musa banksii	Shungol
SJP1179	Musa banksii	Shungol
SJP1183	Musa banksii	Shungol
18.001	Musa balbisiana var. balbisiana	MuongCau
18.002	Musa balbisiana var. balbisiana	MuongCau
18.003	Musa balbisiana var. balbisiana	MuongCau
18.004	Musa balbisiana var. balbisiana	MuongCau
18.005	Musa balbisiana var. balbisiana	MuongCau
18.006	Musa balbisiana var. balbisiana	MuongCau	yes
18.007	Musa balbisiana var. balbisiana	MuongCau
18.008	Musa balbisiana var. balbisiana	MuongCau
18.009	Musa balbisiana var. balbisiana	MuongCau
18.010	Musa balbisiana var. balbisiana	MuongCau
18.011	Musa balbisiana var. balbisiana	MuongCau
18.012	Musa balbisiana var. balbisiana	MuongCau
18.013	Musa balbisiana var. balbisiana	MuongCau
18.014	Musa balbisiana var. balbisiana	MuongCau
18.015	Musa balbisiana var. balbisiana	MuongCau
18.016	Musa balbisiana var. balbisiana	MuongCau
18.017	Musa balbisiana var. balbisiana	MuongCau
18.018	Musa balbisiana var. balbisiana	MuongCau
18.019	Musa balbisiana var. balbisiana	MuongCau
18.020	Musa balbisiana var. balbisiana	MuongCau
18.021	Musa balbisiana var. balbisiana	CanCau
18.022	Musa balbisiana var. balbisiana	CanCau
18.023	Musa balbisiana var. balbisiana	CanCau	yes
18.024	Musa balbisiana var. balbisiana	CanCau
18.025	Musa balbisiana var. balbisiana	CanCau
18.026	Musa balbisiana var. balbisiana	CanCau
18.027	Musa balbisiana var. balbisiana	CanCau
18.028	Musa balbisiana var. balbisiana	CanCau
18.029	Musa balbisiana var. balbisiana	CanCau
18.030	Musa balbisiana var. balbisiana	CanCau
18.031	Musa balbisiana var. balbisiana	CanCau
18.032	Musa balbisiana var. balbisiana	CanCau
18.033	Musa balbisiana var. balbisiana	CanCau
18.034	Musa balbisiana var. balbisiana	CanCau
18.035	Musa balbisiana var. balbisiana	CanCau
18.036	Musa balbisiana var. balbisiana	CanCau
18.048	Musa balbisiana var. balbisiana	NaBo
18.049	Musa balbisiana var. balbisiana	NaBo
18.050	Musa balbisiana var. balbisiana	NaBo	yes
18.051	Musa balbisiana var. balbisiana	NaBo
18.052	Musa balbisiana var. balbisiana	NaBo
18.053	Musa balbisiana var. balbisiana	NaBo
18.054	Musa balbisiana var. balbisiana	NaBo
18.055	Musa balbisiana var. balbisiana	NaBo
18.056	Musa balbisiana var. balbisiana	NaBo
18.057	Musa balbisiana var. balbisiana	NaBo
18.058	Musa balbisiana var. balbisiana	NaBo
18.059	Musa balbisiana var. balbisiana	NaBo
18.060	Musa balbisiana var. balbisiana	NaBo
18.061	Musa balbisiana var. balbisiana	NaBo
18.062	Musa balbisiana var. balbisiana	NaBo
18.063	Musa balbisiana var. balbisiana	NaBo
18.064	Musa balbisiana var. balbisiana	NaBo
18.065	Musa balbisiana var. balbisiana	NaBo
18.066	Musa balbisiana var. balbisiana	NaBo
18.067	Musa balbisiana var. balbisiana	NaBo
18.084	Musa balbisiana var. balbisiana	SeoLeng
18.085	Musa balbisiana var. balbisiana	SeoLeng
18.086	Musa balbisiana var. balbisiana	SeoLeng
18.087	Musa balbisiana var. balbisiana	SeoLeng	yes
18.088	Musa balbisiana var. balbisiana	SeoLeng
18.089	Musa balbisiana var. balbisiana	SeoLeng
18.090	Musa balbisiana var. balbisiana	SeoLeng
18.091	Musa balbisiana var. balbisiana	SeoLeng
18.092	Musa balbisiana var. balbisiana	SeoLeng
18.093	Musa balbisiana var. balbisiana	SeoLeng
18.094	Musa balbisiana var. balbisiana	SeoLeng
18.095	Musa balbisiana var. balbisiana	SeoLeng
18.096	Musa balbisiana var. balbisiana	SeoLeng
18.097	Musa balbisiana var. balbisiana	SeoLeng
19.101	Musa balbisiana var. balbisiana	KheNgau
19.102	Musa balbisiana var. balbisiana	KheNgau	yes
19.103	Musa balbisiana var. balbisiana	KheNgau
19.104	Musa balbisiana var. balbisiana	KheNgau
19.105	Musa balbisiana var. balbisiana	KheNgau
19.106	Musa balbisiana var. balbisiana	KheNgau
19.107	Musa balbisiana var. balbisiana	KheNgau
19.108	Musa balbisiana var. balbisiana	KheNgau
19.109	Musa balbisiana var. balbisiana	KheNgau
19.110	Musa balbisiana var. balbisiana	KheNgau
19.111	Musa balbisiana var. balbisiana	KheNgau
19.112	Musa balbisiana var. balbisiana	KheNgau
19.113	Musa balbisiana var. balbisiana	KheNgau
19.114	Musa balbisiana var. balbisiana	KheNgau
19.115	Musa balbisiana var. balbisiana	KheNgau
19.116	Musa balbisiana var. balbisiana	KheNgau
19.117	Musa balbisiana var. balbisiana	KheNgau
19.118	Musa balbisiana var. balbisiana	KheNgau
19.119	Musa balbisiana var. balbisiana	KheNgau
19.120	Musa balbisiana var. balbisiana	KheNgau
SJP035	Musa bukensis/maclayi	aropa
SJP036	Musa bukensis/maclayi	aropa
SJP037	Musa bukensis/maclayi	aropa
SJP038	Musa bukensis/maclayi	aropa
SJP039	Musa bukensis/maclayi	aropa
SJP040	Musa bukensis/maclayi	aropa
SJP041	Musa bukensis/maclayi	aropa
SJP042	Musa bukensis/maclayi	aropa
SJP043	Musa bukensis/maclayi	aropa
SJP044	Musa bukensis/maclayi	aropa
SJP045	Musa bukensis/maclayi	aropa
SJP046	Musa bukensis/maclayi	aropa
SJP047	Musa bukensis/maclayi	aropa
SJP048	Musa bukensis/maclayi	aropa
SJP049	Musa bukensis/maclayi	aropa	yes
SJP209	Musa bukensis	boku
SJP210	Musa bukensis	boku
SJP211	Musa bukensis	boku
SJP212	Musa bukensis	boku
SJP213	Musa bukensis	boku
SJP214	Musa bukensis	boku
SJP217	Musa bukensis	boku
SJP218	Musa bukensis	boku
SJP219	Musa bukensis	boku	yes
SJP220	Musa bukensis	boku
SJP221	Musa bukensis	boku
SJP222	Musa bukensis	boku
SJP223	Musa bukensis	boku
SJP224	Musa bukensis	boku
SJP225	Musa bukensis	boku
SJP087	Musa maclayi subsp. maclayi var erecta	kangu	yes
SJP088	Musa maclayi subsp. maclayi var erecta	kangu
SJP089	Musa maclayi subsp. maclayi var erecta	kangu
SJP090	Musa maclayi subsp. maclayi var erecta	kangu
SJP094	Musa maclayi subsp. maclayi var erecta	kangu
SJP095	Musa maclayi subsp. maclayi var erecta	kangu
SJP096	Musa maclayi subsp. maclayi var erecta	kangu
SJP097	Musa maclayi subsp. maclayi var erecta	kangu
SJP098	Musa maclayi subsp. maclayi var erecta	kangu
SJP099	Musa maclayi subsp. maclayi var erecta	kangu
SJP100	Musa maclayi subsp. maclayi var erecta	kangu
SJP101	Musa maclayi subsp. maclayi var erecta	kangu
SJP102	Musa maclayi subsp. maclayi var erecta	kangu
SJP103	Musa maclayi subsp. maclayi var erecta	kangu
SJP104	Musa maclayi subsp. maclayi var erecta	kangu
SJP105	Musa maclayi subsp. maclayi var erecta	kangu
SJP002	Musa bukensis	kurai
SJP003	Musa bukensis	kurai
SJP004	Musa bukensis	kurai
SJP005	Musa bukensis	kurai
SJP006	Musa bukensis	kurai
SJP007	Musa bukensis	kurai
SJP008	Musa bukensis	kurai
SJP023	Musa bukensis	kurai	yes
SJP024		kurai
SJP025	Musa bukensis	kurai
SJP026	Musa bukensis	kurai
SJP027	Musa bukensis	kurai
SJP028	Musa bukensis	kurai
SJP029	Musa bukensis	kurai
SJP030	Musa bukensis	kurai
SJP226	Musa bukensis	panguna
SJP227	Musa bukensis	panguna
SJP228	Musa bukensis	panguna
SJP229	Musa bukensis	panguna
SJP230	Musa bukensis	panguna
SJP231	Musa bukensis	panguna
SJP232	Musa bukensis	panguna
SJP233	Musa bukensis	panguna
SJP234	Musa bukensis	panguna
SJP235	Musa bukensis	panguna
SJP236	Musa bukensis	panguna
SJP237	Musa bukensis	panguna	yes
SJP238	Musa bukensis	panguna

### Sheet: S2
Table S1. Microsatellite markers and multiplexes used.
Species	Name	Label	Q	Min allele	Max allele	Q-tail sequence	Forward sequence	Forward & Q-tail sequence	Reverse sequence	Multiplex	Reference	Repeat unit
M.maclayi	Amus_01-65735_22	6FAM	Q1	100	140	TGTAAAACGACGGCCAGT	AGGTCCGAAGTTACGCTACA	TGTAAAACGACGGCCAGTAGGTCCGAAGTTACGCTACA	GGCTGTCATGCTTCTCCACT	Amus-MP1
M.maclayi	Amus_02-65735_20	VIC	Q3	180	235	CACTGCTTAGAGCGATGC	TGTTCCCTTCTCATGCAAGCA	CACTGCTTAGAGCGATGCTGTTCCCTTCTCATGCAAGCA	GGGCCCACAACATCAAGGAA	Amus-MP1
M.maclayi	Amus_03-65735_27	PET	Q4	265	312	CTAGTTATTGCTCAGCGGT	TGAGGCACCCTGATTAGACT	CTAGTTATTGCTCAGCGGTTGAGGCACCCTGATTAGACT	GGCACATTGTCAAACAGCGA	Amus-MP1
M.maclayi	Amus_04-65735_11	VIC	Q3	114	165	CACTGCTTAGAGCGATGC	ACCAGATAATACCATGTCCACTT	CACTGCTTAGAGCGATGCACCAGATAATACCATGTCCACTT	TCGTATCCAACTTGCAGATGG	Amus-MP2
M.maclayi	Amus_05-65735_42	VIC	Q3	245	305	CACTGCTTAGAGCGATGC	TCCCAAGTGCATCCACATCA	CACTGCTTAGAGCGATGCTCCCAAGTGCATCCACATCA	GAGTTGTCTCCTGCGCTGAT	Amus-MP2
M.maclayi	Amus_06-65735_17	NED	Q2	180	244	TAGGAGTGCAGCAAGCAT	AGGGATCCAATTCGTCTGTGC	TAGGAGTGCAGCAAGCATAGGGATCCAATTCGTCTGTGC	GGCTTAGGTGCGAGGAAGAT	Amus-MP2
M.maclayi	Amus_07-65735_40	NED	Q2	275	345	TAGGAGTGCAGCAAGCAT	GGTGGTGGATGCTGGGAAAT	TAGGAGTGCAGCAAGCATGGTGGTGGATGCTGGGAAAT	GGAAGGAGTGAGATGGTGAGC	Amus-MP2
M.maclayi	Amus_08-65735_18	6FAM	Q1	165	223	TGTAAAACGACGGCCAGT	TGTGGTCTTTCTCCTCCCAC	TGTAAAACGACGGCCAGTTGTGGTCTTTCTCCTCCCAC	TGGATGAGACTGGTTGTGGT	Amus-MP3
M.maclayi	Amus_09-65735_23	6FAM	Q1	275	315	TGTAAAACGACGGCCAGT	TGCATCAGAAAGGGCAGATAT	TGTAAAACGACGGCCAGTTGCATCAGAAAGGGCAGATAT	GGCATTATCGTCACTTAAGAATCCG	Amus-MP3
M.maclayi	Amus_10-65735_07	NED	Q2	250	327	TAGGAGTGCAGCAAGCAT	TGAGCGCCAGAGCATAAAGA	TAGGAGTGCAGCAAGCATTGAGCGCCAGAGCATAAAGA	TTGCGGACGAGGGAGCTTC	Amus-MP3
M.maclayi	Amus_11-65735_32	PET	Q4	220	272	CTAGTTATTGCTCAGCGGT	ATCGATGCAAGGCACCAAAG	CTAGTTATTGCTCAGCGGTATCGATGCAAGGCACCAAAG	TGGTGTCTCATGTTGTCCTCG	Amus-MP3
M.maclayi	Amus_12-65735_24	PET	Q4	285	328	CTAGTTATTGCTCAGCGGT	ACGTAATAGCAAAGGACAAAGGA	CTAGTTATTGCTCAGCGGTACGTAATAGCAAAGGACAAAGGA	GGGCCACACTCTTTACTGGA	Amus-MP3
M.maclayi	Amus_13-65735_28	6FAM	Q1	180	235	TGTAAAACGACGGCCAGT	GTGGAAGGCAGGGACTCATC	TGTAAAACGACGGCCAGTGTGGAAGGCAGGGACTCATC	CTTCCAAGGGCCAACAGCTA	Amus-MP4
M.maclayi	Amus_14-65735_21	VIC	Q3	275	330	CACTGCTTAGAGCGATGC	GTGGTCTGCTTCCTATCAGCA	CACTGCTTAGAGCGATGCGTGGTCTGCTTCCTATCAGCA	AACCAGACAGAACAGCAGATT	Amus-MP4
M.maclayi	Amus_15-65735_16	NED	Q2	230	290	TAGGAGTGCAGCAAGCAT	GCGAAGGCAAACACGATTGA	TAGGAGTGCAGCAAGCATGCGAAGGCAAACACGATTGA	AGGTCAATGTCCGCTCAACA	Amus-MP4
M.maclayi	Amus_16-65735_25	PET	Q4	280	330	CTAGTTATTGCTCAGCGGT	CCATTATCGGGCATGATCCTCC	CTAGTTATTGCTCAGCGGTCCATTATCGGGCATGATCCTCC	TTTGATGCATGCTATCGGAATGG	Amus-MP4
M.balbisiana	Mbg02	6-FAM	Q1	120	180			ACACCGAGAGAGAGAGAGAGGACAC	TGTAAAACGACGGCCAGTTAGTGCGCTGATATGTCGAGTGC	Micromus11	Wang et al, 2011
M.balbisiana	BB_GAA-31	6-FAM	Q1	170	240			ACCGAAGAAAACGAAGCAGA	TGTAAAACGACGGCCAGTGACCCTCGGATGTGTGTACC	Micromus11	Rotchanapreeda et al, 2015
M.balbisiana	BB_CT-37	VIC	Q3	180	240			TGTTGGATTGCCATGGTATG	CACTGCTTAGAGCGATGCTCCGAGTCTACTCCCAAGGA	Micromus11	Rotchanapreeda et al, 2015
M.balbisiana	Mbg04	NED	Q2	110	160			CCGAGAGAGAGAGAGAGAGGGTTTG	TAGGAGTGCAGCAAGCATCTCCATCAGTCATGTAAAGCCCC	Micromus11	Wang et al, 2011
M.balbisiana	Mbg13	NED	Q2	170	230			AAGAACAGAGCCAAGTGCG	TAGGAGTGCAGCAAGCATGTCCCGTTCTTGGTAACTTTGT	Micromus11	Wang et al, 2011
M.balbisiana	MaSSR-01	6-FAM	Q1	100	150			TGAGGCGGGGAATCGGTA	TGTAAAACGACGGCCAGTGGCGGGAGACAGATGGAGTT	Micromus12	Ge et al, 2005
M.balbisiana	BB_CT-11	6-FAM	Q1	180	230			GGCTGTACTCCTGTGGTGGT	TGTAAAACGACGGCCAGTTGTCACCAATCCATGACCAG	Micromus12	Rotchanapreeda et al, 2015
M.balbisiana	BB_CT-33	VIC	Q3	180	280			GGCAATGTCTCATAAGAAAGAGAG	CACTGCTTAGAGCGATGCTTTTGCACCTTTGCAGAGAA	Micromus12	Rotchanapreeda et al, 2015
M.balbisiana	BB_GAA-4	NED	Q2	170	240			GATTGCTTGCAGATAATGAACTTT	TAGGAGTGCAGCAAGCATGTACCGAAGCTTCCACCAAA	Micromus12	Rotchanapreeda et al, 2015
M.balbisiana	Mbg06	6-FAM	Q1	140	190			AGCAACCCGTGGATAAAGAGC	TGTAAAACGACGGCCAGTTCCCTCTCGCTCCTCTTCTTC	Micromus13	Wang et al, 2011
M.balbisiana	BB_CT-15	6-FAM	Q1	220	270			CACCATTTGTGATGCCACTC	TGTAAAACGACGGCCAGTTAGGCCACATACCCAGCTTC	Micromus13	Rotchanapreeda et al, 2015
M.balbisiana	BB_AAC-3	VIC	Q3	150	200			AAATTCGGGGGTCAAAAAGT	CACTGCTTAGAGCGATGCGAGGGATTTATGGGACGACA	Micromus13	Rotchanapreeda et al, 2015
M.balbisiana	BB_CT-7	VIC	Q3	210	260			ACGCAACGAGACACACAAAC	CACTGCTTAGAGCGATGCGAACGAGAAACTGCCTTTGC	Micromus13	Rotchanapreeda et al, 2015
M.balbisiana	BB_GT10	NED	Q2	170	220			GAGTGATCCCACCTTGAGGA	TAGGAGTGCAGCAAGCATGCCAACCATCATTGGAGAC	Micromus13	Rotchanapreeda et al, 2015
M.balbisiana	BB_CT-6	6-FAM	Q1	150	210			GGCTTGGTCATCAGAGGAAG	TGTAAAACGACGGCCAGTTGAAGCCAAACCTTTATTGC	Micromus14	Rotchanapreeda et al, 2015
M.balbisiana	BB_CT-2	VIC	Q3	230	280			TTGTTTTGCTGATGCTGACC	CACTGCTTAGAGCGATGCGCGATAACATTCTCCGCAAT	Micromus14	Rotchanapreeda et al, 2015
M.balbisiana	Mbg01	NED	Q2	160	210			GAGAGAGAGAGATCGTTTAGCAGTG	TAGGAGTGCAGCAAGCATAGAGGCTCGTGATTCATGTGGTC	Micromus14	Wang et al, 2011
M.balbisiana	BB_CT-8	NED	Q2	240	300			GTTCAAGCATCCTCAGCACA	TAGGAGTGCAGCAAGCATCCGAAAGGAGAAACCAGTTG	Micromus14	Rotchanapreeda et al, 2015
M.acuminata subsp. banksii	MA45	NED	Q2	110	120			TAGGAGTGCAGCAAGCATGATGGTTCGTCCGTCAGATT	CACAGTCACCAAATCCATCG	MP9	Passos, et al (2012)	(TCTT)4
M.acuminata subsp. banksii	MACV27	6FAM	Q1	290	310			TGTAAAACGACGGCCAGTCACGGCACAATAATGCAGAT	AGGTGAGAGGAAAGGGGAAA	MP9	Passos, et al (2012)	(TC)2
M.acuminata subsp. banksii	MACV96	PET	Q4	180	210			CTAGTTATTGCTCAGCGGTTCGACGACGAGTAGGGATCT	CTTACCCAAAGGCCATAAGC	MP9	Passos, et al (2012)	(TCT)3
M.acuminata subsp. banksii	MACV161	VIC	Q3	110	120			CACTGCTTAGAGCGATGCCAACGCACAAACACATGGA	AGGTTGGAGAAGGTGGAGGT	MP9	Passos, et al (2012)	(GCA)3
M.acuminata subsp. banksii	MABN13	NED	Q2	210	240			TAGGAGTGCAGCAAGCATCCTCAACGAAGCATACAGCA	CAGTCTGGGCTGACACAGAA	MP9	Miller, et al (2010)	(CA)6
M.acuminata subsp. banksii	MA476	PET	Q4	200	210			CTAGTTATTGCTCAGCGGTCCATCACAGTTCTTCGAGCA	TCGAAACAAAGAAAACTTGCC	MP10	Passos, et al (2012)	(AC)2
M.acuminata subsp. banksii	MACV15	NED	Q2	270	290			TAGGAGTGCAGCAAGCATTTCACACGCACAAAGATTGG	TGAACAAGATCAAGGAGGGG	MP10	Passos, et al (2012)	(GA)2
M.acuminata subsp. banksii	MACV73	VIC	Q3	220	225			CACTGCTTAGAGCGATGCGGGGTCGTCCTCCATTTATT	AAGAAGCGGCAGATCTGAAA	MP10	Passos, et al (2012)	(CTCTC)5
M.acuminata subsp. banksii	MACV162	6FAM	Q1	190	200			TGTAAAACGACGGCCAGTCGCCAAGTTTTTGTGAGGTT	TACCGAATAATGAGGCTCGC	MP10	Passos, et al (2012)	(ATCTG)5
M.acuminata subsp. banksii	MABN08	6FAM	Q1	260	290			TGTAAAACGACGGCCAGTTTACCGTAAACGGAGCCAAC	GAAATCGAGGAAAACCGACA	MP10	Miller, et al (2010)	(GA)13
M.acuminata subsp. banksii	MABN20	6FAM	Q1	344	380			TGTAAAACGACGGCCAGTAAGAAGTGCAACAGATGGGC	GCCAAAGGAATCATGCTGTT	MP10	Miller, et al (2010)	(AC)7
M.acuminata subsp. banksii	MaSSR-01	6-FAM	Q1	100	150			TGAGGCGGGGAATCGGTA	TGTAAAACGACGGCCAGTGGCGGGAGACAGATGGAGTT	Micromus12	Ge et al, 2005
M.acuminata subsp. banksii	BB_CT-11	6-FAM	Q1	180	230			GGCTGTACTCCTGTGGTGGT	TGTAAAACGACGGCCAGTTGTCACCAATCCATGACCAG	Micromus12	Rotchanapreeda et al, 2015
M.acuminata subsp. banksii	BB_CT-33	VIC	Q3	180	280			GGCAATGTCTCATAAGAAAGAGAG	CACTGCTTAGAGCGATGCTTTTGCACCTTTGCAGAGAA	Micromus12	Rotchanapreeda et al, 2015
M.acuminata subsp. banksii	BB_GAA-4	NED	Q2	170	240			GATTGCTTGCAGATAATGAACTTT	TAGGAGTGCAGCAAGCATGTACCGAAGCTTCCACCAAA	Micromus12	Rotchanapreeda et al, 2015
M.acuminata subsp. banksii	mMaCIR0013	6-FAM	Q1	266	314			TGT AAA ACG ACG GCC AGTTCCCAACCCCTGCAACCACT	ATGACCTGTCGAACATCCTTT	MP14	Lagoda et al., 1998	(AG)16N76(AG)8
M.acuminata subsp. banksii	mMaCIR1234	VIC	Q3	204	224			TGT AAA ACG ACG GCC AGTGATGTTTGGGCTGTTTCTT	AAGCAGGTCAGATTGTTCC	MP14	Hippolyte et al., 2010	(TG)8
M.acuminata subsp. banksii	mMaCIR0411	NED	Q2	158	170			CAC TGC TTA GAG CGA TGCAGACTTGTATCGCTTGGTAAA	ACGCTGCACCAGTCAA	MP14	Hippolyte et al., 2010	(CA)6
M.acuminata subsp. banksii	mMaCIR0307	VIC	Q3	255	285			TAG GAG TGC AGC AAG CATCACGACGTTGTAAAACGACTGCAAGATTCCCATTGTTCA	CCTCAAGTTCGTGCTCCAAT	MP14	Hippolyte et al., 2010	(TC)16
M.acuminata subsp. banksii	mMaCIR0260	6-FAM	Q1	247	305			CAC TGC TTA GAG CGA TGCAACTTGGCCCTTTTCCTT	AGTGGGATTGGTTTTGGA	MP14	D'Hont et al., 2012	(GAA)14

### Sheet: S3
Table S2. Microsatellite summary statistics per locus. Number of alleles; 1-D, Simpson's index; Hexp, Nei's 1978 gene diversity; Evenness; species.
marker	allele	1-D	Hexp	Evenness	species
6-FAM-MACV27 - 1	2	0.0517768	0.0519149	0.41827	M. acuminata subsp. banksii
VIC-MACV161 - 1	2	0.0416478	0.0417589	0.4007	M. acuminata subsp. banksii
NED-MA45 - 1	3	0.373401	0.374397	0.738589	M. acuminata subsp. banksii
NED-MABN13 - 1	1	0	0	NaN	M. acuminata subsp. banksii
PET-MACV96 - 1	2	0.0314056	0.0314894	0.380106	M. acuminata subsp. banksii
6-FAM-MAC162 - 1	2	0.0418657	0.0419779	0.401103	M. acuminata subsp. banksii
6-FAM-MABN20 - 1	7	0.295315	0.296128	0.458984	M. acuminata subsp. banksii
VIC-MACV73 - 1	2	0.0414322	0.0415421	0.400301	M. acuminata subsp. banksii
NED-MACV15 - 1	3	0.0422984	0.0424128	0.372017	M. acuminata subsp. banksii
PET-MA476 - 1	3	0.423622	0.424752	0.784663	M. acuminata subsp. banksii
MASSR-01 - 1	7	0.553685	0.555323	0.720772	M. acuminata subsp. banksii
BB_CT-11 - 1	7	0.717266	0.719382	0.856095	M. acuminata subsp. banksii
BB_CT-33 - 1	2	0.0108105	0.0108399	0.318262	M. acuminata subsp. banksii
BB_GAA-4 - 1	9	0.756283	0.758804	0.765301	M. acuminata subsp. banksii
6-FAM-mMaCIR0260 - 1	3	0.0720025	0.0721935	0.384753	M. acuminata subsp. banksii
6-FAM-mMaCIR0013 - 1	5	0.616066	0.6177	0.726233	M. acuminata subsp. banksii
VIC-mMaCIR0307 - 1	1	0	0	NaN	M. acuminata subsp. banksii
VIC-mMaCIR1234 - 1	6	0.763769	0.766035	0.875383	M. acuminata subsp. banksii
NED-mMaCIR0411 - 1	6	0.427971	0.429356	0.551371	M. acuminata subsp. banksii
mean	3.84211	0.276875	0.277685	0.561935	M. acuminata subsp. banksii
Mbg02-1	7	0.358918	0.359912	0.497179	M. balbisiana
BB_GAA-31-1	6	0.478262	0.479602	0.782604	M. balbisiana
BB_CT-37-1	6	0.197421	0.198044	0.422934	M. balbisiana
Mbg04-1	4	0.357406	0.358424	0.655172	M. balbisiana
Mbg13-1	3	0.357315	0.358449	0.698475	M. balbisiana
BB_CT-11-1	12	0.157797	0.158282	0.315577	M. balbisiana
Mbg06-1	4	0.198891	0.199471	0.516154	M. balbisiana
BB_AAC-3-1	12	0.57802	0.579621	0.5789	M. balbisiana
BB_CT-6-1	8	0.618107	0.619883	0.720908	M. balbisiana
BB_CT-2-1	5	0.533636	0.535335	0.749502	M. balbisiana
Mbg01-1	1	0	0	NaN	M. balbisiana
mean	6.18182	0.348706	0.349729	0.593741	M. balbisiana
Amus_01-1	12	0.849069	0.852809	0.788623	M. maclayi s.l.
Amus_02-1	19	0.891003	0.895393	0.717255	M. maclayi s.l.
Amus_03-1	13	0.836239	0.840298	0.735681	M. maclayi s.l.
Amus_04-1	19	0.913377	0.917605	0.845853	M. maclayi s.l.
Amus_05-1	26	0.900162	0.905028	0.629641	M. maclayi s.l.
Amus_06-1	25	0.925666	0.930137	0.75566	M. maclayi s.l.
Amus_07-1	18	0.913181	0.917389	0.845982	M. maclayi s.l.
Amus_08-1	22	0.909236	0.913259	0.746467	M. maclayi s.l.
Amus_09-1	11	0.841059	0.844731	0.793148	M. maclayi s.l.
Amus_10-1	26	0.939289	0.943427	0.851332	M. maclayi s.l.
Amus_11-1	13	0.819702	0.823297	0.680896	M. maclayi s.l.
Amus_12-1	16	0.853317	0.857109	0.707433	M. maclayi s.l.
Amus_13-1	18	0.886231	0.890353	0.760511	M. maclayi s.l.
Amus_15-1	23	0.934269	0.938988	0.838798	M. maclayi s.l.
mean	18.6429	0.886557	0.890702	0.764091	M. maclayi s.l.

### Sheet: S4
Table S3. Null allele analysis for Musa acuminata loci
Locus	Null Present	Oosterhout	Chakraborty	Brookfield 1	Brookfield 2
6-FAM-MACV27	no	0.1891	0.4595	0.096	0.096
VIC-MACV161	no	0.1891	0.4595	0.096	0.096
NED-MA45 - 1	yes	0.2571	0.4322	0.2024	0.2024
NED-MABN13 -	no	0	0	0	0
PET-MACV96 -	no	0.2243	1	0.1107	0.1107
6-FAM-MAC162	no	0.1891	0.4595	0.096	0.096
6-FAM-MABN20	yes	0.3038	1	0.1967	0.3431
VIC-MACV73 -	no	0.1891	0.4595	0.096	0.096
NED-MACV15 -	no	0.1891	0.4595	0.096	0.096
PET-MA476 -	no	0.1528	0.2167	0.1215	0.1215
MASSR-01 - 1	yes	0.4534	1	0.4098	0.6226
BB_CT-11 - 1	yes	0.3519	0.6501	0.3042	0.3042
BB_CT-33 - 1	no	0.2309	1	0.1171	0.3029
BB_GAA-4 - 1	yes	0.4628	1	0.4286	0.8013
6-FAM-mMaCIR	no	0.1891	0.4595	0.096	0.096
6-FAM-mMaCIR	yes	0.3444	0.6262	0.2827	0.2827
VIC-mMaCIR03	no	0	0	0	0
VIC-mMaCIR12	no	0.1566	0.2195	0.133	0.6865
NED-mMaCIR04	no	0.1489	0.2222	0.1127	0.7386
PET-mMaCIR00	no	0.2649	1	0.1525	0.6142
Several loci show evidence for a null allele.
This population is possibly in Hardy Weinberg equilibrium with loci NED-MA45 - 1, 6-FAM-MABN20, MASSR-01 - 1, BB_CT-11 - 1, BB_GAA-4 - 1, 6-FAM-mMaCIR, showing signs of a null allele.
